# Thermodynamic Parameters Contributions of Single Internal Mismatches In RNA/DNA Hybrid Duplexes

**DOI:** 10.1101/2022.11.25.517909

**Authors:** Tongjun Xiang, Huibao Feng, Xin-hui Xing, Chong Zhang

## Abstract

Nucleic acid is a fundamental component of life. The thermodynamic is a basic physical quantity for nucleic acid and has been adopted in varieties of biotechnological applications. However, the parameters predicting thermodynamic parameters of RNA/DNA hybrid duplexes is incomplete and thus lead to the inability to proper predicting the properties. To address this problem, we measured for 99 RNA/DNA hybrid duplexes with 11 nucleotide length in a 1 M NaCl buffer using UV absorbance thermal denaturation. Thermodynamic parameters were obtained by fitting absorbance versus temperature profiles using SciPy non-linear curve fit. A dataset of 228 duplexes were constructed combining with literature experimental thermodynamic parameters for fitting a full set of all 113 possible Watson-Crick and single internal mismatch involving nearest-neighbor parameters using singular value decomposition. The new nearest-neighbor parameters predict thermodynamic parameters of RNA/DNA hybrid duplexes within an average error of 0.26 kcal/mol (3.55%) in free energy at 37°C (ΔG°_37_), 5.05 kcal/mol (6.70%) in enthalpy (ΔH°), 16.3 cal/mol·K (7.50%) in entropy (ΔS°) and 1.14°C (2.91%) in melting temperature (T_m_). The highest accuracy of all parameters reported. We observed a trend of increased stability for mismatch involving pairs of rG/dT >> rU/dG > rG/dA > rG/dG ≈ rA/dC ≈ rA/dG > rC/dA ≈ rC/dT > rU/dT ≈ rU/dC >> rA/dA >> rC/dC, which can be explained by different hydrogen bond conditions in mismatch pairs. We further compared the stability with RNA/RNA and DNA/DNA duplexes and found a backbone structure depended pattern in these three kinds of nucleic acid duplexes. This nearest-neighbor parameter set could enhance thermodynamical understanding of RNA/DNA combination and have potential usage in predicting on- and off-target RNA-DNA binding activity when applied to biotechnological applications such as CRISPR/Cas systems, RNAi and qPCR.
