## Supplementary Table S4 for "Thermodynamic Parameters Contributions of Single Internal Mismatches In RNA/DNA Hybrid Duplexes"

### Sheet: Sheet1
RNA sequence	DNA sequence	predicted dG	experimental dG	pridicted dH	experimental dH	predicted dS	experimental dS	predicted Tm	experimental Tm
GUUGAACCUAC	CAACTCGGATG	-7.52129	-7.71	-108.779	-124.17	-326.464	-375.5	39.8604	40
GUGUAAGUACC	CACATCCATGG	-7.52102	-7.11	-99.3442	-91.9	-296.132	-273.39	40.0484	39
GAUCAAUCCAC	CTAGTCAGGTG	-7.29769	-7.52	-92.1171	-84.17	-273.423	-247.13	39.6593	40.7
CGACCAACUUG	GCTGGCTGAAC	-7.2557	-7.47	-70.5466	-66.71	-204.079	-191	40.1965	41.4
UCACACGAUAA	AGTGCGCTATT	-7.29315	-6.69	-88.7458	-86.16	-262.652	-256.22	39.6526	37.6
GCGUCAGUCAC	CGCAGCCAGTG	-9.34958	-9.67	-79.9978	-81.63	-227.732	-232	48.395	49.4
CUAACAUGAGG	GATTGCACTCC	-7.24157	-7.31	-63.5698	-68.36	-181.607	-196.85	40.5163	40.6
GUAGGAACAUG	CATCCCTGTAC	-8.65566	-8.54	-105.927	-116.22	-313.594	-347.18	43.3767	42.5
CAGUGACCAAG	GTCACCGGTTC	-9.97654	-9.81	-107.601	-96.3	-314.792	-278.87	47.2316	47.9
CCUAGAGCAUG	GGATCCCGTAC	-9.11941	-9.21	-94.4281	-100.24	-275.006	-293.48	45.7928	45.5
CAGUGAUCAAG	GTCACCAGTTC	-7.91839	-8.11	-90.3043	-85.5	-265.658	-249.52	41.8081	42.8
GUGUAAGUACC	CACACTCATGG	-6.90864	-6.81	-99.4065	-92.95	-298.227	-277.72	38.1892	37.9
CAUGUACAGUG	GTACACGTCAC	-7.62901	-8.21	-100.585	-99.08	-299.662	-292.98	40.4696	42.3
GCACUAUACCG	CGTGACATGGC	-7.93235	-7.45	-90.4287	-98.39	-266.041	-293.23	41.8218	39.9
GAGCAAACGUC	CTCGTGTGCAG	-9.16338	-9.24	-96.757	-97.21	-282.383	-283.64	45.7138	45.9
GUUGAACCUAC	CAACTGGGATG	-7.84093	-7.77	-77.8192	-72.99	-225.682	-210.29	42.2369	42.4
GAUCAAUCCAC	CTAGTGAGGTG	-7.58568	-7.58	-83.2739	-87.65	-244.045	-258.18	40.9664	40.8
CGACCAACUUG	GCTGGGTGAAC	-7.40043	-7.49	-76.6633	-72.27	-223.351	-208.89	40.5159	41.2
CAUUCACUACG	GTAAGGGATGC	-6.47139	-6.36	-75.928	-88.06	-223.959	-263.41	36.7366	36.4
GCGUCAGUCAC	CGCAGGCAGTG	-9.58341	-9.73	-76.1855	-73.01	-214.729	-204.01	49.9593	51.2
CUAACAUGAGG	GATTGGACTCC	-7.63476	-7.51	-80.1532	-75.59	-233.762	-219.49	41.3958	41.1
GUAGGAACAUG	CATCCGTGTAC	-8.60374	-8.43	-91.6524	-78.3	-267.774	-225.28	44.1682	44.7
CAGUGACCAAG	GTCACGGGTTC	-10.2047	-10.1	-81.6766	-84.66	-230.452	-240.41	51.5927	50.7
CCUAGAGCAUG	GGATCGCGTAC	-9.15659	-9.01	-70.2245	-73.4	-196.911	-207.63	49.023	47.8
CAGUGAUCAAG	GTCACGAGTTC	-8.11493	-8.54	-86.4965	-93.69	-252.722	-274.54	42.7814	43.8
GUGUAAGUACC	CACAGTCATGG	-6.87244	-6.88	-86.6274	-103.92	-257.172	-312.87	38.1993	38.1
CAUGUACAGUG	GTACAGGTCAC	-7.87294	-8.16	-76.1562	-65.87	-220.088	-186.07	42.6575	44.8
GCACUAUACCG	CGTGAGATGGC	-8.14462	-7.85	-88.1164	-81.11	-257.87	-236.19	42.7583	42.1
GCACUAUACCG	CGTGATCTGGC	-8.10653	-7.41	-125.535	-135.81	-378.656	-413.98	40.9104	39
GAUCAAUCCAC	CTAGTTCGGTG	-7.31177	-7.39	-95.6475	-91	-284.819	-269.6	39.5467	39.9
CUAACAUGAGG	GATTGTCCTCC	-7.31084	-7.52	-83.0019	-86.03	-243.948	-253.13	40.0554	40.6
UAAGAUUGGUA	ATTCTCACCAT	-5.95085	-6.36	-91.4758	-82.82	-275.807	-246.52	34.9871	36.4
UGGUCUGUAGA	ACCAGCCATCT	-8.25984	-7.87	-82.5236	-84.85	-239.461	-248.21	43.614	42
GAACCUCUCUA	CTTGGCGAGAT	-6.66025	-6.63	-89.1915	-99.72	-266.051	-300.12	37.5013	37.3
GGAACUUCAUU	CCTTGCAGTAA	-6.24991	-6.67	-81.4649	-68.61	-242.558	-199.74	35.8764	37.6
CAUGUACAGUG	GTACCTGTCAC	-7.50347	-8.2	-108.075	-97.8	-324.214	-288.89	39.8623	42.4
UACAGUCCAUG	ATGTCCGGTAC	-7.86798	-7.82	-85.631	-79.75	-250.779	-231.93	41.856	42.1
AACGGUGCGAA	TTGCCCCGCTT	-10.4151	-10.05	-83.7669	-86.42	-236.457	-246.24	52.1374	50.2
CUACGUUGCAA	GATGCCACGTT	-7.25344	-6.97	-81.687	-95.19	-240.07	-284.46	39.6713	38.4
UAAGAUUGGUA	ATTCTACCCAT	-5.7842	-6.33	-85.0277	-77.02	-255.635	-227.92	34.1476	36.2
AGUCUUUCAGG	TCAGACAGTCC	-6.5958	-6.05	-86.0023	-94.01	-255.895	-283.61	37.3781	35.4
GAUCAAUCCAC	CTAGTTGGGTG	-10.3585	-10.56	-108.147	-102.32	-315.306	-295.87	48.3657	49.7
CUAACAUGAGG	GATTGTGCTCC	-9.642	-9.49	-91.3834	-94.54	-263.485	-274.21	48.0061	47
UAAGAUUGGUA	ATTCTGACCAT	-7.8295	-7.78	-98.7398	-101.41	-293.189	-301.9	41.0584	40.9
UGGUCUGUAGA	ACCAGGCATCT	-9.64122	-8.96	-83.8631	-74.29	-239.304	-210.64	48.9495	47.5
GGAACUUCAUU	CCTTGGAGTAA	-7.17878	-7.86	-81.6869	-91.26	-240.246	-268.91	39.4601	41.6
CAUGUACAGUG	GTACGTGTCAC	-9.42749	-9.55	-107.956	-104.71	-317.666	-306.82	45.5611	46.2
UACAGUCCAUG	ATGTCGGGTAC	-10.5512	-10.63	-90.3451	-102.03	-257.309	-294.72	51.4011	50
AACGGUGCGAA	TTGCCGCGCTT	-12.3827	-12.4	-84.3632	-90.74	-232.038	-252.6	60.1724	58.4
CUACGUUGCAA	GATGCGACGTT	-8.76858	-8.55	-81.1658	-66.35	-233.496	-186.37	45.7022	46.7
CGCUUAACUAG	GCGAGTTGATC	-7.29251	-7.17	-124.524	-127.77	-378.004	-388.85	38.8908	38.6
UAAGAUUGGUA	ATTCTAGCCAT	-7.03403	-7.85	-89.0103	-89.05	-264.453	-261.83	38.6056	41.7
GGAACUUCAUU	CCTTGAGGTAA	-8.31032	-8.03	-99.4181	-93.56	-293.755	-275.78	42.6485	42
AGUCUUUCAGG	TCAGAGAGTCC	-7.39314	-6.98	-88.8675	-91.44	-262.558	-272.31	40.1848	38.5
CUAACAUGAGG	GATTATACTCC	-6.19796	-6.61	-97.1336	-84.95	-293.171	-252.57	35.9653	37.3
GUUGAACCUAC	CAACTTAGATG	-5.22204	-4.81	-129.686	-141.87	-401.309	-441.91	33.8953	33.3
AAUACCCACCG	TTATGAGTGGC	-6.81504	-7.1	-72.934	-66.36	-213.112	-191.06	38.3056	39.7
AAUGCCGUAUG	TTACGACATAC	-6.63496	-6.35	-74.906	-81.48	-220.198	-242.25	37.3302	36.3
CAUCGCAGCAA	GTAGCATCGTT	-8.47204	-8.06	-71.3764	-83.56	-202.839	-243.44	45.6384	42.8
AAUGCCGUAUG	TTACAGCATAC	-6.63135	-6.87	-93.494	-83.17	-280.114	-246	37.2823	38.3
AAUAGCUCUGG	TTATCAAGACC	-6.15662	-6.33	-83.0896	-81.23	-247.967	-241.48	35.7018	36.2
UACAGUCCAUG	ATGTCAAGTAC	-6.08157	-5.97	-89.0156	-93.73	-267.396	-282.96	35.4434	35.2
ACGUUCGGAUC	TGCAAACCTAG	-7.80504	-8.09	-96.314	-89.74	-285.332	-263.28	41.1995	42.5
UGGUCUGUAGA	ACCAAACATCT	-6.58338	-6.41	-80.6404	-82.5	-238.843	-245.33	37.1217	36.5
CUAACAUGAGG	GATTTTACTCC	-5.90801	-5.99	-102.101	-97.81	-310.106	-296.02	35.1588	35.3
GUUGAACCUAC	CAACTTTGATG	-5.52199	-5.44	-109.939	-114.23	-336.684	-350.77	34.1609	34.1
AAUACCCACCG	TTATGGTTGGC	-6.7835	-6.8	-73.2022	-76.89	-214.188	-225.99	38.0207	38.1
AAUACCCACCG	TTATGTGTGGC	-7.19671	-7.23	-82.2237	-79.18	-241.812	-232	39.64	39.8
AAUGCCGUAUG	TTACGTCATAC	-6.41979	-6.37	-104.744	-104.1	-317.07	-315.08	36.6243	36.5
CAUCGCAGCAA	GTAGCTTCGTT	-7.73849	-7.64	-95.3364	-95.94	-282.446	-284.73	40.9668	40.6
AAUGCCGUAUG	TTACTGCATAC	-6.48771	-6.8	-92.7385	-84.64	-278.161	-250.96	36.7831	38
AAUAGCUCUGG	TTATCTAGACC	-5.3838	-5.17	-105.775	-113.27	-323.633	-348.55	33.7178	33.3
UACAGUCCAUG	ATGTCATGTAC	-6.65358	-6.39	-72.8391	-79.69	-213.393	-236.32	37.527	36.5
ACGUUCGGAUC	TGCAATCCTAG	-7.78021	-7.83	-100.686	-101.33	-299.5	-301.49	40.9441	41
UGGUCUGUAGA	ACCATACATCT	-6.5262	-6.74	-87.9049	-80.41	-262.457	-237.54	36.9013	37.8
CCUAGAGCAUG	GGATATCGTAC	-8.51034	-8.13	-92.9096	-78.14	-272.056	-225.71	43.8225	43.5
CCUAGAGCAUG	GGATCTAGTAC	-8.50732	-8.16	-81.8842	-69.92	-236.55	-199.15	44.711	44.4
UUCCAGGAAGG	AAGGTACTTCC	-10.1876	-10.36	-101.75	-114.97	-295.172	-337.28	48.6069	47.7
GUGUAAGUACC	CACATTAATGG	-7.13473	-7.69	-102.276	-115.79	-306.892	-348.53	38.7137	40.1
CAUCGCAGCAA	GTAGAGTCGTT	-8.06761	-8.24	-58.0999	-71.32	-161.302	-203.41	45.4461	44.6
ACGUUCGGAUC	TGCAAGACTAG	-7.83239	-7.66	-76.6201	-63.4	-221.808	-179.7	42.3307	42.6
GUAGGAACAUG	CATCATTGTAC	-7.42431	-7.41	-95.8617	-102.99	-285.141	-308.17	39.918	39.7
AACGGUGCGAA	TTGCAACGCTT	-9.64569	-9.66	-108.618	-101.49	-319.099	-296.07	46.1661	46.9
CAGUGACCAAG	GTCAATGGTTC	-7.15536	-7.55	-97.0887	-104.73	-290.024	-313.34	38.9486	40
AACGGUGCGAA	TTGCCAAGCTT	-8.82507	-9	-96.666	-95.41	-283.318	-278.61	44.4354	45.2
UGGUCUGUAGA	ACCAGAAATCT	-6.38957	-5.82	-107.105	-100.72	-324.599	-305.99	36.7086	34.8
CCUAGAGCAUG	GGATTTCGTAC	-9.67526	-9.87	-95.3511	-96.94	-276.199	-280.73	47.6172	48.1
CCUAGAGCAUG	GGATCTTGTAC	-9.82877	-10.21	-81.1022	-91.39	-229.765	-261.77	50.1917	50
UUCCAGGAAGG	AAGGTTCTTCC	-10.5342	-10.29	-84.3703	-82.8	-238.033	-233.8	52.487	51.7
GUGUAAGUACC	CACATTTATGG	-8.60174	-8.27	-91.2865	-80.98	-266.733	-234.43	44.0454	43.8
UCACACGAUAA	AGTGTGTTATT	-8.66232	-8.21	-98.3845	-96.24	-289.224	-283.82	43.9291	42.5
CAUCGCAGCAA	GTAGTGTCGTT	-10.9358	-10.68	-87.447	-79.84	-246.675	-222.99	53.4676	54
ACGUUCGGAUC	TGCAAGTCTAG	-9.72578	-9.97	-89.3697	-90.94	-256.827	-261.06	48.4546	49.2
CUACGUUGCAA	GATGTAACGTT	-8.65607	-9.12	-87.0687	-95.25	-252.834	-277.69	44.742	45.7
GUAGGAACAUG	CATCTTTGTAC	-9.33327	-9.37	-95.5274	-102.2	-277.922	-299.29	46.3582	45.9
AACGGUGCGAA	TTGCTACGCTT	-11.8567	-11.82	-94.8526	-88.18	-267.578	-246.21	55.472	56.8
CAGUGACCAAG	GTCATTGGTTC	-9.77915	-10	-92.207	-86.09	-265.834	-245.34	48.2472	50
AACGGUGCGAA	TTGCCATGCTT	-11.6054	-11.48	-88.5608	-85.88	-248.2	-239.88	55.7546	56
UGGUCUGUAGA	ACCAGATATCT	-9.31545	-9.22	-88.7922	-97.59	-256.106	-284.92	47.2076	45.8
AGCCG	TCGGC	-4.95408	-5.7	-39.2838	-41.6	-110.96	-116	24.4083	30.8
CGGCU	GCCGA	-5.07808	-4.9	-39.5272	-45.8	-111.222	-132	25.6593	26.1
GGUGG	CCACC	-5.29038	-5.2	-35.7754	-46	-98.4185	-132	26.2798	28
ACCGCA	TGGCGT	-6.57281	-6.4	-47.9303	-45.4	-133.664	-126	36.6302	36.1
CAAUCG	GTTAGC	-3.34104	-3.3	-41.0702	-46.7	-121.856	-140	14.2231	16.9
CACGGC	GTGCCG	-7.22276	-6.9	-51.6807	-48.9	-143.544	-135	40.8198	39.5
CGAUUG	GCTAAC	-3.32742	-2.6	-39.448	-49.3	-116.713	-151	13.1757	14.1
CGGUGC	GCCACG	-6.98422	-7	-49.3314	-48.9	-136.769	-135	39.4117	40.1
CGUGCC	GCACGG	-6.33427	-6.3	-45.581	-49.3	-126.889	-139	34.9363	35.3
GCACCG	CGTGGC	-6.57281	-6.2	-47.9303	-49.7	-133.664	-141	36.6302	34.8
GGCACG	CCGTGC	-7.22276	-7.3	-51.6807	-51.8	-143.544	-144	40.8198	41.5
AAUACCG	TTATGGC	-5.0531	-4.7	-49.6053	-54.1	-143.979	-160	27.4176	26.6
ACGUAUG	TGCATAC	-5.19222	-5	-52.2902	-58.3	-152.177	-172	28.6913	29.6
AGCUUCA	TCGAAGT	-5.26973	-4.7	-52.0223	-55.6	-150.86	-164	29.4458	26.2
CACGGCU	GTGCCGA	-8.21238	-8.5	-56.4708	-53.9	-155.734	-147	46.2658	48.6
CAUACGU	GTATGCA	-5.16594	-4.3	-54.1058	-53.2	-158.135	-158	28.7886	24.5
GGACUUA	CCTGAAT	-5.26156	-4.9	-52.7268	-43.8	-153.15	-125	29.5121	25.9
UAAGUCC	ATTCAGG	-4.91264	-5.4	-51.7563	-46.2	-151.256	-132	27.2064	29.4
UGAAGCU	ACTTCGA	-6.35732	-6.4	-52.9956	-43	-150.47	-118	35.8083	36.5
AAAAAAAA	TTTTTTTT	-3.55609	-3.8	-49.4852	-54	-148.325	-162	18.997	22.1
AAGCGUAG	TTCGCATC	-7.59708	-7.8	-68.0736	-67.2	-195.229	-192	41.5843	43.1
AAUCCAGU	TTAGGTCA	-6.56225	-6.1	-55.3823	-55.9	-157.618	-161	36.8055	34.5
AAUGUCGC	TTACAGCG	-7.41673	-7.2	-62.5761	-64.9	-178.084	-186	41.0753	39.9
ACCUAGUC	TGGATCAG	-6.79019	-6.9	-59.7155	-56	-170.788	-159	38.1137	39.2
ACGACCUC	TGCTGGAG	-8.29646	-8.6	-61.367	-55	-171.185	-150	46.063	48.9
ACUGGAUU	TGACCTAA	-6.93744	-7.2	-54.5372	-57.8	-153.555	-163	39.1787	40.9
AGCGUAAG	TCGCATTC	-7.59708	-7.3	-68.0736	-60.1	-195.229	-170	41.5843	41.1
AGUCCUGA	TCAGGACT	-7.48568	-6.7	-56.1405	-54.7	-156.94	-155	42.2465	37.9
CAACAGCA	GTTGTCGT	-8.15038	-7.8	-63.3371	-52.7	-178.163	-145	44.771	44.8
CACGGCUC	GTGCCGAG	-9.38731	-9.6	-65.7569	-71.6	-181.801	-200	50.9978	50.5
CGCUGUAA	GCGACATT	-6.94213	-7.2	-61.6036	-60.4	-176.516	-172	38.6467	40.2
CUACGCUU	GATGCGAA	-6.25939	-6.8	-60.2956	-54.3	-174.433	-153	35.2782	38.9
CUAGUGGA	GATCACCT	-7.56343	-8.3	-60.4971	-63.4	-170.734	-178	42.2779	45.1
CUCACGGC	GAGTGCCG	-9.38731	-9.6	-65.7569	-70.3	-181.801	-196	50.9978	51
CUGAGUCC	GACTCAGG	-7.48568	-7.8	-56.1405	-60.8	-156.94	-171	42.2465	43.4
CUUACGCU	GAATGCGA	-6.25939	-6.4	-60.2956	-52.3	-174.433	-148	35.2782	36.2
GACUAGGU	CTGATCCA	-7.95085	-8.1	-64.957	-57	-183.86	-158	43.8375	45.9
GAGCCGUG	CTCGGCAC	-9.53549	-9.5	-64.6553	-67.3	-177.955	-187	51.7267	51.4
GAGGUCGU	CTCCAGCA	-8.94272	-9.2	-67.5569	-71.9	-189.049	-202	48.3832	48.9
GCCAGUUA	CGGTCAAT	-7.08765	-7.2	-62.3832	-62.9	-178.647	-180	39.2239	40
GCCGUGAG	CGGCACTC	-9.53549	-9.7	-64.6553	-71.4	-177.955	-199	51.7267	51.4
GCGACAUU	CGCTGTAA	-7.61538	-7.9	-65.1188	-60.6	-185.673	-170	41.8393	43.9
UAACUGGC	ATTGACCG	-8.05335	-8.6	-62.6425	-62.6	-176.145	-174	44.5012	47.7
UCCACUAG	AGGTGATC	-6.64132	-6.9	-57.6048	-64.1	-164.437	-184	37.393	38.6
UGCUGUUG	ACGACAAC	-6.88784	-6.7	-52.5519	-52	-147.478	-146	38.6593	38.3
UGUUCGAC	ACAAGCTG	-6.8935	-7.4	-61.4198	-66.2	-175.973	-190	38.5741	41.3
UUACAGCG	AATGTCGC	-7.15602	-7	-66.1622	-58.4	-190.533	-166	39.5355	39.5
UUGGCACC	AACCGTGG	-9.14126	-8.7	-59.0966	-56.2	-161.311	-153	50.8966	49.8
AUAACUGGC	TATTGACCG	-8.94538	-8.7	-69.0111	-60.7	-193.816	-168	48.0172	48.7
AUCUAUCCG	TAGATAGGC	-6.62455	-6.8	-62.9173	-59.9	-181.635	-171	37.2542	38.4
CAACAGCAA	GTTGTCGTT	-9.03646	-8.7	-69.962	-63.3	-196.661	-177	48.1883	47.8
CAACAGCAU	GTTGTCGTA	-9.04241	-9	-69.7058	-71	-195.834	-200	48.2323	48.1
CGCUGUUAC	GCGACAATG	-8.16552	-8.2	-70.0999	-71.5	-199.98	-205	43.9862	44.2
CGCUGUUAG	GCGACAATC	-7.90711	-8	-68.6029	-67.7	-195.948	-193	42.9803	44
CUAACAGCG	GATTGTCGC	-8.69625	-9	-72.25	-70.8	-205.099	-199	46.3148	48.1
GCCAGUUAA	CGGTCAATT	-7.97372	-7.7	-69.008	-63.1	-197.145	-179	43.1038	42.7
GUAACAGCG	CATTGTCGC	-9.2158	-9.1	-76.7202	-77.5	-217.932	-221	47.8651	47.8
UUAACUGGC	AATTGACCG	-8.38882	-8.9	-67.9696	-67.3	-192.267	-189	45.4673	48.3
ACGUAUUAUGC	TGCATAATACG	-9.56269	-9.1	-87.9393	-95.4	-253.112	-279	47.5949	45.6
GCAUAAUACGU	CGTATTATGCA	-10.087	-10	-91.0526	-97.3	-261.446	-282	49.1537	48.4
AAUGGAUUACAA	TTACCTAATGTT	-10.575	-10.2	-86.4074	-90.7	-244.683	-260	52.0039	50.2
AUUGGAUACAAA	TAACCTATGTTT	-10.575	-10.8	-86.4074	-93.6	-244.683	-267	52.0039	51.9
GUCAGGAAUCUG	CAGTCCTTAGAC	-12.449	-11.4	-89.3201	-79.8	-247.727	-220	59.158	57.4
UUGUAAUCCAUU	AACATTAGGTAA	-8.59896	-8.5	-79.3343	-76.9	-228.418	-221	44.8516	45.4
AGGUAGGU	TCCATCCA	-9.04686	-8.67	-66.188	-68.6	-184.324	-193.1	49.1144	47.2
GCUCAACCCG	CGAGTTGGGC	-11.494	-11.16	-73.9159	-68	-201.458	-183.2	59.0286	59.6
GGCGAUGAUG	CCGCTACTAC	-12.017	-12.28	-79.697	-90.42	-218.318	-252	59.784	58
CGAGGAUGGC	GCTCCTACCG	-13.7745	-13.89	-85.3263	-83.9	-230.662	-225.8	65.8202	66.8
GUCCUGCUCA	CAGGACGAGT	-10.3496	-10.92	-72.3531	-77.3	-199.964	-213.9	54.2041	55.7
CCACACAGAG	GGTGTGTCTC	-11.5699	-11.65	-76.804	-80.8	-210.449	-222.9	58.603	58
CAUGAGCUAC	GTACTCGATG	-10.1003	-10.17	-79.5752	-63.9	-224.135	-173.2	51.3889	55.7
GAGACACACC	CTCTGTGTGG	-12.1536	-12.41	-81.9286	-88	-225.068	-243.6	59.7201	59.2
GAACUCUGUG	CTTGAGACAC	-9.13581	-8.42	-69.1018	-65.7	-193.333	-184.6	49.1639	46.2
GGACGACG	CCTGCTGC	-10.1416	-10.11	-70.3483	-63.9	-194.176	-173.3	53.6931	55.4
CGCAGUCCAC	GCGTCAGGTG	-12.1328	-13.72	-81.9234	-92.4	-225.233	-253.7	59.4755	63.2
CCACAACAGAG	GGTGTAGTCTC	-8.45428	-8.23	-68.3052	-74.6	-192.962	-214	45.9996	44.2
GUCCUAGCUCA	CAGGAACGAGT	-7.53016	-7.38	-73.7934	-74.5	-213.548	-216.5	41.3891	40.6
CAUGAAGCUAC	GTACTACGATG	-7.68329	-7.64	-78.542	-79	-228.395	-230	41.7043	41.4
GAGACAACACC	CTCTGATGTGG	-8.53831	-8.49	-74.0529	-80	-211.24	-230.6	45.6318	44.8
CGAGGAAUGGC	GCTCCATACCG	-10.122	-9.88	-83.7261	-86.6	-237.262	-247.3	50.9649	49.5
GAACUACUGUG	CTTGAAGACAC	-6.08793	-6.03	-60.6215	-62.5	-175.849	-182.1	34.7155	34.5
AGGUAAGGU	TCCAATCCA	-5.43726	-5.46	-61.9682	-59.9	-182.356	-175.6	31.4883	31.5
GCUCAAACCCG	CGAGTATGGGC	-8.13244	-8.4	-73.4529	-66.7	-210.743	-188.1	43.7268	45.8
GCCGUAUCAAC	CGGCAAAGTTG	-7.53465	-7.72	-66.4169	-65.9	-189.947	-187.5	41.6112	42.7
CGCAGAUCCAC	GCGTCAAGGTG	-9.05535	-8.87	-69.4831	-70	-194.753	-197.2	48.8101	47.6
AAGCAGUAG	TTCGACATC	-5.24202	-4.95	-59.9196	-58.1	-176.249	-171.2	30.5336	29
UCACACUAG	AGTGAGATC	-3.64967	-3.99	-46.7275	-42.6	-138.811	-124.5	19.1325	19.5
UGAGAGUAC	ACTCACATG	-5.43453	-5.92	-66.745	-67.4	-197.608	-198.1	32.0849	34.4
UUGGACACC	AACCAGTGG	-5.76813	-5.71	-49.3458	-45.3	-140.577	-127.6	32.1371	31.6
GGACCGACG	CCTGCCTGC	-6.78474	-6.88	-52.8234	-51	-148.356	-142.1	38.6476	39.2
CCACACCAGAG	GGTGTCGTCTC	-7.49195	-7.25	-64.8955	-65.7	-185.209	-188.6	41.4653	40.2
GUCCUCGCUCA	CAGGACCGAGT	-7.01708	-6.84	-70.6153	-71.8	-204.924	-209.4	39.3296	38.3
CAUGACGCUAC	GTACTCCGATG	-6.48594	-6.88	-79.073	-79.1	-234.163	-232.9	36.6697	38.4
GAGACCACACC	CTCTGCTGTGG	-7.92526	-7.83	-60.8766	-62.7	-170.744	-177	44.2391	43.5
CGAGGCAUGGC	GCTCCCTACCG	-9.83182	-9.75	-80.7387	-80.1	-228.679	-226.9	50.1418	50
AGGUCAGGU	TCCACTCCA	-5.31292	-5.49	-54.9847	-53.8	-160.076	-155.6	30.4044	31.4
GGCGACUGAUG	CCGCTCACTAC	-7.89211	-7.74	-77.6315	-76.8	-224.628	-222.5	42.826	41.9
GACUGCCUCCA	CTGACCGAGGT	-7.30805	-7.55	-61.5045	-60.7	-174.791	-171.4	40.8878	42.2
CGAGCGAUGGC	GCTCCCTACCG	-10.1822	-9.87	-87.3883	-88	-248.958	-252	50.4889	49.1
CGCAGCUCCAC	GCGTCCAGGTG	-8.41789	-8.57	-80.2685	-81.1	-231.572	-233.7	44.5789	45.2
CCACAGCAGAG	GGTGTGGTCTC	-9.99589	-9.96	-71.1986	-70.2	-197.431	-194.3	52.7145	52.9
GUCCUGGCUCA	CAGGAGCGAGT	-8.42293	-8.32	-73.905	-66.1	-211.001	-186.1	45.3218	45.6
CAUGAGGCUAC	GTACTGCGATG	-8.6574	-9	-75.8354	-76.1	-216.539	-216.2	46.024	47.4
GAGACGACACC	CTCTGGTGTGG	-10.0055	-9.81	-84.3603	-82.2	-239.694	-233.4	50.3742	49.9
CGAGGGAUGGC	GCTCCGTACCG	-12.6656	-12.65	-91.8778	-92.9	-255.334	-258.6	59.2654	58.9
GAACUGCUGUG	CTTGAGGACAC	-7.54819	-7.44	-66.3331	-73	-189.627	-211.5	41.6913	40.8
AGGUGAGGU	TCCAGTCCA	-6.91887	-7.13	-59.0619	-60.2	-168.171	-171.2	38.965	40.2
GGCGAGUGAUG	CCGCTGACTAC	-9.90671	-9.6	-75.766	-76.5	-212.33	-215.8	51.483	50
GCCACGUCACG	CGGTGGAGTGC	-9.78857	-10.03	-85.7418	-89	-244.935	-254.6	49.1936	49.7
CGCAGGUCCAC	GCGTCGAGGTG	-10.8947	-10.96	-91.9922	-88	-261.535	-248.4	52.3763	53.4
AAGCGGUAG	TTCGGCATC	-6.12038	-5.89	-73.245	-73.6	-216.342	-218.2	35.3773	34.5
UCACGCUAG	AGTGGGATC	-5.09553	-5.28	-65.6529	-64.2	-195.229	-190	30.3929	31
UGAGGGUAC	ACTCGCATG	-7.38929	-7.38	-77.9146	-85.1	-227.318	-250.7	40.544	40
UUGGGCACC	AACCGGTGG	-8.29038	-8.25	-66.1154	-61.9	-186.613	-173.1	45.2138	45.7
GGACUGACG	CCTGTCTGC	-7.57972	-7.36	-65.7205	-66.5	-187.408	-190.7	42.1047	40.9
CCACAUCAGAG	GGTGTTGTCTC	-8.83882	-8.83	-71.6697	-72	-202.508	-203.6	47.4224	47.3
GUCCUUGCUCA	CAGGATCGAGT	-7.61336	-7.84	-76.8825	-75.2	-223.339	-217.2	41.4275	42.5
CAUGAUGCUAC	GTACTTCGATG	-7.8817	-8.19	-83.8878	-85.3	-244.979	-248.5	42.1718	43.1
GAGACUACACC	CTCTGTTGTGG	-8.98011	-8.74	-77.0227	-72.8	-219.438	-206.6	47.1132	46.7
CGAGGUAUGGC	GCTCCTTACCG	-11.3313	-12.21	-99.5339	-107.4	-284.315	-306.9	52.7897	54.3
GAACUUCUGUG	CTTGATGACAC	-6.35725	-6.23	-61.7293	-67.3	-178.602	-197	36.019	35.6
AGGUUAGGU	TCCATTCCA	-6.16909	-5.83	-64.501	-62.6	-188.133	-183	35.1816	33.6
GCUCAUACCCG	CGAGTTTGGGC	-8.97948	-8.68	-78.2424	-76.5	-223.313	-218.7	47.026	45.9
GCCGUUUCAAC	CGGCATAGTTG	-8.4203	-8.66	-83.7872	-81.8	-243.025	-235.9	44.1233	45.2
GCCACUUCACG	CGGTGTAGTGC	-9.6212	-9.65	-78.8843	-81.1	-223.269	-230.3	49.7113	49.5
CGCAGUUCCAC	GCGTCTAGGTG	-10.4185	-10.15	-100.128	-99.9	-289.106	-289.2	49.6723	48.7
UCACUCUAG	AGTGTGATC	-3.62897	-4.06	-48.2724	-49.5	-143.985	-146.5	19.3305	22.3
UGAGUGUAC	ACTCTCATG	-5.99522	-5.68	-83.1091	-82.6	-248.674	-248	34.9652	33.8
UUGGUCACC	AACCTGTGG	-6.51495	-6.22	-63.7286	-56.6	-184.605	-162.6	36.7156	35
