## Supplementary Table S5 for "Thermodynamic Parameters Contributions of Single Internal Mismatches In RNA/DNA Hybrid Duplexes"

### Sheet: loocv
RNA sequence	DNA sequence	predicted dG	experimental dG	predicted dH	experimental dH	predicted dS	experimental dS	predicted Tm	experimental Tm
GUUGAACCUAC	CAACTCGGATG	-7.29039	-7.71	-89.9463	-124.17	-266.465	-375.5	39.6792	40
GUGUAAGUACC	CACATCCATGG	-8.1372	-7.11	-110.504	-91.9	-330.227	-273.39	41.4196	39
GAUCAAUCCAC	CTAGTCAGGTG	-6.99216	-7.52	-103.04	-84.17	-309.561	-247.13	38.5049	40.7
CGACCAACUUG	GCTGGCTGAAC	-6.95479	-7.47	-75.9337	-66.71	-222.444	-191	38.6871	41.4
UCACACGAUAA	AGTGCGCTATT	-7.95446	-6.69	-91.581	-86.16	-269.704	-256.22	41.8167	37.6
GCGUCAGUCAC	CGCAGCCAGTG	-8.89189	-9.67	-77.6663	-81.63	-221.635	-232	46.8659	49.4
CUAACAUGAGG	GATTGCACTCC	-7.16842	-7.31	-58.4497	-68.36	-165.314	-196.85	40.4648	40.6
GUAGGAACAUG	CATCCCTGTAC	-8.80041	-8.54	-93.0456	-116.22	-271.563	-347.18	44.8212	42.5
CAGUGACCAAG	GTCACCGGTTC	-10.1292	-9.81	-117.96	-96.3	-347.72	-278.87	46.7147	47.9
CCUAGAGCAUG	GGATCCCGTAC	-8.99281	-9.21	-86.3066	-100.24	-249.191	-293.48	46.208	45.5
CAGUGAUCAAG	GTCACCAGTTC	-7.72583	-8.11	-95.1325	-85.5	-281.877	-249.52	40.8837	42.8
GUGUAAGUACC	CACACTCATGG	-7.04573	-6.81	-108.38	-92.95	-326.728	-277.72	38.4767	37.9
CAUGUACAGUG	GTACACGTCAC	-6.8745	-8.21	-102.539	-99.08	-308.34	-292.98	38.14	42.3
GCACUAUACCG	CGTGACATGGC	-8.54757	-7.45	-80.2743	-98.39	-231.362	-293.23	44.8661	39.9
GAGCAAACGUC	CTCGTGTGCAG	-9.07049	-9.24	-96.2077	-97.21	-280.859	-283.64	45.5041	45.9
GUUGAACCUAC	CAACTGGGATG	-7.92903	-7.77	-83.8165	-72.99	-244.797	-210.29	42.1189	42.4
GAUCAAUCCAC	CTAGTGAGGTG	-7.59231	-7.58	-78.1769	-87.65	-227.582	-258.18	41.2656	40.8
CGACCAACUUG	GCTGGGTGAAC	-7.30236	-7.49	-81.4736	-72.27	-239.184	-208.89	39.9163	41.2
CAUUCACUACG	GTAAGGGATGC	-6.5859	-6.36	-63.4558	-88.06	-183.401	-263.41	37.2063	36.4
CUAACAUGAGG	GATTGGACTCC	-7.7641	-7.51	-84.8838	-75.59	-248.558	-219.49	41.6804	41.1
GUAGGAACAUG	CATCCGTGTAC	-8.77737	-8.43	-104.996	-78.3	-310.242	-225.28	43.7704	44.7
CAGUGACCAAG	GTCACGGGTTC	-10.3039	-10.1	-78.8525	-84.66	-221.025	-240.41	52.5722	50.7
CAGUGAUCAAG	GTCACGAGTTC	-7.6651	-8.54	-78.8839	-93.69	-229.634	-274.54	41.5122	43.8
GUGUAAGUACC	CACAGTCATGG	-6.8638	-6.88	-66.8452	-103.92	-193.456	-312.87	38.46	38.1
CAUGUACAGUG	GTACAGGTCAC	-7.52155	-8.16	-88.7475	-65.87	-261.728	-186.07	40.6801	44.8
GCACUAUACCG	CGTGAGATGGC	-8.502	-7.85	-96.6154	-81.11	-284.169	-236.19	43.3839	42.1
GAUCAAUCCAC	CTAGTTCGGTG	-7.21078	-7.39	-101.648	-91	-304.468	-269.6	39.1042	39.9
CUAACAUGAGG	GATTGTCCTCC	-7.0772	-7.52	-79.6192	-86.03	-233.691	-253.13	39.3879	40.6
UAAGAUUGGUA	ATTCTCACCAT	-5.4693	-6.36	-101.663	-82.82	-310.276	-246.52	33.6775	36.4
UGGUCUGUAGA	ACCAGCCATCT	-8.76668	-7.87	-79.499	-84.85	-228.086	-248.21	45.9362	42
GAACCUCUCUA	CTTGGCGAGAT	-6.70733	-6.63	-72.8001	-99.72	-213.011	-300.12	37.8671	37.3
GGAACUUCAUU	CCTTGCAGTAA	-5.67533	-6.67	-99.0472	-68.61	-301.122	-199.74	34.2761	37.6
UACAGUCCAUG	ATGTCCGGTAC	-7.92732	-7.82	-92.9046	-79.75	-274.092	-231.93	41.6187	42.1
AACGGUGCGAA	TTGCCCCGCTT	-10.8386	-10.05	-80.69	-86.42	-225.11	-246.24	54.631	50.2
CUACGUUGCAA	GATGCCACGTT	-7.54874	-6.97	-67.6189	-95.19	-193.822	-284.46	41.5291	38.4
GAUCAAUCCAC	CTAGTTGGGTG	-10.0769	-10.56	-116.289	-102.32	-342.465	-295.87	46.7434	49.7
CUAACAUGAGG	GATTGTGCTCC	-9.84173	-9.49	-87.2355	-94.54	-249.392	-274.21	49.4043	47
UAAGAUUGGUA	ATTCTGACCAT	-7.89507	-7.78	-95.2031	-101.41	-281.652	-301.9	41.3505	40.9
CAUGUACAGUG	GTACGTGTCAC	-9.18014	-9.55	-114.51	-104.71	-339.567	-306.82	44.3798	46.2
UACAGUCCAUG	ATGTCGGGTAC	-10.4447	-10.63	-74.5556	-102.03	-206.758	-294.72	54.1101	50
AACGGUGCGAA	TTGCCGCGCTT	-12.3622	-12.4	-76.7697	-90.74	-207.553	-252.6	62.6571	58.4
CUACGUUGCAA	GATGCGACGTT	-8.993	-8.55	-96.3778	-66.35	-281.883	-186.37	44.9888	46.7
CGCUUAACUAG	GCGAGTTGATC	-7.53986	-7.17	-117.97	-127.77	-356.103	-388.85	39.633	38.6
UAAGAUUGGUA	ATTCTAGCCAT	-6.07244	-7.85	-88.9635	-89.05	-267.544	-261.83	35.1043	41.7
GGAACUUCAUU	CCTTGAGGTAA	-8.66998	-8.03	-106.934	-93.56	-316.817	-275.78	43.3381	42
AGUCUUUCAGG	TCAGAGAGTCC	-7.91124	-6.98	-85.6414	-91.44	-250.329	-272.31	42.4168	38.5
AAUGCCGUAUG	TTACAGCATAC	-6.23563	-6.87	-110.613	-83.17	-336.679	-246	36.0496	38.3
UACAGUCCAUG	ATGTCAAGTAC	-6.26275	-5.97	-81.3601	-93.73	-242.122	-282.96	35.9897	35.2
AAUACCCACCG	TTATGGTTGGC	-6.75392	-6.8	-66.5903	-76.89	-193.027	-225.99	37.8928	38.1
AAUACCCACCG	TTATGTGTGGC	-7.15256	-7.23	-86.2604	-79.18	-254.825	-232	39.518	39.8
CAUCGCAGCAA	GTAGCTTCGTT	-7.9269	-7.64	-94.1817	-95.94	-278.077	-284.73	41.6943	40.6
AAUGCCGUAUG	TTACTGCATAC	-6.0502	-6.8	-104.084	-84.64	-316.27	-250.96	35.4043	38
UACAGUCCAUG	ATGTCATGTAC	-7.08015	-6.39	-61.7521	-79.69	-176.289	-236.32	39.758	36.5
CCUAGAGCAUG	GGATATCGTAC	-9.09346	-8.13	-115.554	-78.14	-343.111	-225.71	44.1563	43.5
CCUAGAGCAUG	GGATCTAGTAC	-8.97929	-8.16	-98.142	-69.92	-287.372	-199.15	45.0465	44.4
GUGUAAGUACC	CACATTAATGG	-6.16229	-7.69	-78.6098	-115.79	-233.972	-348.53	35.0858	40.1
CAGUGACCAAG	GTCAATGGTTC	-6.56855	-7.55	-85.7269	-104.73	-255.354	-313.34	36.9892	40
AACGGUGCGAA	TTGCCAAGCTT	-8.45887	-9	-99.2953	-95.41	-293.174	-278.61	42.842	45.2
UGGUCUGUAGA	ACCAGAAATCT	-7.37017	-5.82	-118.098	-100.72	-356.636	-305.99	39.5314	34.8
CCUAGAGCAUG	GGATTTCGTAC	-9.47301	-9.87	-93.7009	-96.94	-271.494	-280.73	47.1356	48.1
CCUAGAGCAUG	GGATCTTGTAC	-9.38051	-10.21	-69.0052	-91.39	-192.132	-261.77	50.5267	50
GUGUAAGUACC	CACATTTATGG	-9.00356	-8.27	-103.77	-80.98	-305.859	-234.43	44.2686	43.8
UCACACGAUAA	AGTGTGTTATT	-9.18257	-8.21	-100.851	-96.24	-295.439	-283.82	45.4958	42.5
CAUCGCAGCAA	GTAGTGTCGTT	-11.2465	-10.68	-96.6838	-79.84	-275.435	-222.99	52.9395	54
CUACGUUGCAA	GATGTAACGTT	-8.16837	-9.12	-78.4682	-95.25	-226.704	-277.69	43.5549	45.7
CAGUGACCAAG	GTCATTGGTTC	-9.50829	-10	-99.7093	-86.09	-290.97	-245.34	46.4007	50
AACGGUGCGAA	TTGCCATGCTT	-11.7982	-11.48	-92.6836	-85.88	-260.995	-239.88	55.4512	56
UGGUCUGUAGA	ACCAGATATCT	-9.44589	-9.22	-76.7699	-97.59	-216.731	-284.92	49.6959	45.8
AGCCG	TCGGC	-4.84496	-5.7	-38.9449	-41.6	-110.223	-116	23.4983	30.8
CGGCU	GCCGA	-5.10073	-4.9	-38.7292	-45.8	-108.579	-132	25.5962	26.1
GGUGG	CCACC	-5.3079	-5.2	-33.7926	-46	-91.9061	-132	25.9892	28
ACCGCA	TGGCGT	-6.5873	-6.4	-48.1426	-45.4	-134.306	-126	36.7146	36.1
CAAUCG	GTTAGC	-3.34854	-3.3	-40.0411	-46.7	-118.539	-140	13.6788	16.9
CACGGC	GTGCCG	-7.24931	-6.9	-51.9095	-48.9	-144.247	-135	40.8686	39.5
CGAUUG	GCTAAC	-3.48379	-2.6	-37.3302	-49.3	-109.343	-151	13.1183	14.1
CGGUGC	GCCACG	-6.98293	-7	-49.3667	-48.9	-136.914	-135	39.3489	40.1
CGUGCC	GCACGG	-6.33803	-6.3	-45.173	-49.3	-125.56	-139	34.9455	35.3
GCACCG	CGTGGC	-6.60407	-6.2	-47.7819	-49.7	-133.048	-141	36.904	34.8
GGCACG	CCGTGC	-7.2164	-7.3	-51.6709	-51.8	-143.507	-144	40.8317	41.5
AAUACCG	TTATGGC	-5.09916	-4.7	-49.019	-54.1	-141.889	-160	27.6744	26.6
ACGUAUG	TGCATAC	-5.21562	-5	-51.5586	-58.3	-149.764	-172	28.6724	29.6
AGCUUCA	TCGAAGT	-5.36428	-4.7	-51.4285	-55.6	-148.679	-164	29.8353	26.2
CACGGCU	GTGCCGA	-8.18422	-8.5	-56.7225	-53.9	-156.589	-147	46.1451	48.6
CAUACGU	GTATGCA	-5.31344	-4.3	-54.2601	-53.2	-158.158	-158	29.6109	24.5
GGACUUA	CCTGAAT	-5.3264	-4.9	-54.3277	-43.8	-158.199	-125	29.9191	25.9
UAAGUCC	ATTCAGG	-4.84704	-5.4	-52.5041	-46.2	-153.848	-132	27.0314	29.4
UGAAGCU	ACTTCGA	-6.35124	-6.4	-54.4194	-43	-155.095	-118	35.779	36.5
AAAAAAAA	TTTTTTTT	-3.22454	-3.8	-43.348	-54	-129.735	-162	14.3132	22.1
AAGCGUAG	TTCGCATC	-7.57091	-7.8	-68.1863	-67.2	-195.646	-192	41.4994	43.1
AAUCCAGU	TTAGGTCA	-6.62471	-6.1	-55.3123	-55.9	-157.161	-161	37.2077	34.5
AAUGUCGC	TTACAGCG	-7.44371	-7.2	-62.2868	-64.9	-177.099	-186	41.178	39.9
ACCUAGUC	TGGATCAG	-6.77803	-6.9	-60.1269	-56	-172.094	-159	38.1401	39.2
ACGACCUC	TGCTGGAG	-8.26105	-8.6	-62.1096	-55	-173.656	-150	45.8261	48.9
ACUGGAUU	TGACCTAA	-6.90186	-7.2	-54.095	-57.8	-152.275	-163	38.9341	40.9
AGCGUAAG	TCGCATTC	-7.63539	-7.3	-69.1018	-60.1	-198.482	-170	41.6038	41.1
AGUCCUGA	TCAGGACT	-7.5586	-6.7	-56.2742	-54.7	-157.12	-155	42.6782	37.9
CAACAGCA	GTTGTCGT	-8.19544	-7.8	-64.7051	-52.7	-182.428	-145	44.8304	44.8
CACGGCUC	GTGCCGAG	-9.37058	-9.6	-65.297	-71.6	-180.369	-200	51.0197	50.5
CGCUGUAA	GCGACATT	-6.91387	-7.2	-61.7355	-60.4	-177.011	-172	38.5335	40.2
CUACGCUU	GATGCGAA	-6.18393	-6.8	-61.1324	-54.3	-177.424	-153	34.8458	38.9
CUAGUGGA	GATCACCT	-7.47177	-8.3	-60.1358	-63.4	-169.829	-178	41.8796	45.1
CUCACGGC	GAGTGCCG	-9.37058	-9.6	-65.3993	-70.3	-180.683	-196	51.021	51
CUGAGUCC	GACTCAGG	-7.45651	-7.8	-55.7081	-60.8	-155.635	-171	42.1283	43.4
CUUACGCU	GAATGCGA	-6.23976	-6.4	-61.4115	-52.3	-178.122	-148	35.1682	36.2
GACUAGGU	CTGATCCA	-7.93023	-8.1	-66.0568	-57	-187.434	-158	43.6782	45.9
GAGCCGUG	CTCGGCAC	-9.53903	-9.5	-64.3914	-67.3	-177.052	-187	51.8747	51.4
GAGGUCGU	CTCCAGCA	-8.90053	-9.2	-66.8447	-71.9	-186.925	-202	48.2422	48.9
GCCAGUUA	CGGTCAAT	-7.07045	-7.2	-62.3041	-62.9	-178.44	-180	39.1517	40
GCCGUGAG	CGGCACTC	-9.51907	-9.7	-63.9822	-71.4	-175.855	-199	51.7735	51.4
GCGACAUU	CGCTGTAA	-7.5743	-7.9	-65.7709	-60.6	-187.935	-170	41.5506	43.9
UAACUGGC	ATTGACCG	-7.97427	-8.6	-62.6486	-62.6	-176.456	-174	44.0333	47.7
UCCACUAG	AGGTGATC	-6.61116	-6.9	-56.8477	-64.1	-162.157	-184	37.1258	38.6
UGCUGUUG	ACGACAAC	-6.93701	-6.7	-52.6963	-52	-147.866	-146	38.8001	38.3
UGUUCGAC	ACAAGCTG	-6.7909	-7.4	-60.4515	-66.2	-173.131	-190	38.149	41.3
UUACAGCG	AATGTCGC	-7.18242	-7	-67.4757	-58.4	-194.685	-166	39.6068	39.5
UUGGCACC	AACCGTGG	-9.22377	-8.7	-59.6382	-56.2	-162.865	-153	51.1035	49.8
AUAACUGGC	TATTGACCG	-8.98539	-8.7	-70.3664	-60.7	-198.026	-168	48.032	48.7
AUCUAUCCG	TAGATAGGC	-6.58238	-6.8	-63.6424	-59.9	-184.191	-171	36.922	38.4
CAACAGCAA	GTTGTCGTT	-9.08715	-8.7	-70.9658	-63.3	-199.623	-177	48.4233	47.8
CAACAGCAU	GTTGTCGTA	-9.04877	-9	-69.5118	-71	-195.209	-200	48.2633	48.1
CGCUGUUAC	GCGACAATG	-8.16217	-8.2	-69.9638	-71.5	-199.492	-205	44.0707	44.2
CGCUGUUAG	GCGACAATC	-7.89484	-8	-68.7221	-67.7	-196.338	-193	42.9626	44
CUAACAGCG	GATTGTCGC	-8.66873	-9	-72.3813	-70.8	-205.652	-199	46.1155	48.1
GCCAGUUAA	CGGTCAATT	-8.01438	-7.7	-69.8855	-63.1	-199.839	-179	43.218	42.7
GUAACAGCG	CATTGTCGC	-9.22427	-9.1	-76.6632	-77.5	-217.708	-221	47.9279	47.8
UUAACUGGC	AATTGACCG	-8.30846	-8.9	-68.0748	-67.3	-192.78	-189	45.1944	48.3
ACGUAUUAUGC	TGCATAATACG	-9.67277	-9.1	-86.1644	-95.4	-246.954	-279	48.3429	45.6
GCAUAAUACGU	CGTATTATGCA	-10.1097	-10	-89.4214	-97.3	-256.079	-282	49.5092	48.4
AAUGGAUUACAA	TTACCTAATGTT	-10.6437	-10.2	-85.6213	-90.7	-241.878	-260	52.4828	50.2
AUUGGAUACAAA	TAACCTATGTTT	-10.5338	-10.8	-85.0902	-93.6	-240.596	-267	52.0485	51.9
GUCAGGAAUCUG	CAGTCCTTAGAC	-12.6703	-11.4	-91.3287	-79.8	-253.577	-220	59.3933	57.4
UUGUAAUCCAUU	AACATTAGGTAA	-8.6353	-8.5	-80.2284	-76.9	-231.142	-221	44.9615	45.4
AGGUAGGU	TCCATCCA	-9.12934	-8.67	-65.6601	-68.6	-182.404	-193.1	49.562	47.2
GCUCAACCCG	CGAGTTGGGC	-11.5494	-11.16	-74.8968	-68	-204.486	-183.2	58.9189	59.6
GGCGAUGAUG	CCGCTACTAC	-11.9647	-12.28	-77.5665	-90.42	-211.626	-252	60.2032	58
CGAGGAUGGC	GCTCCTACCG	-13.7479	-13.89	-85.6542	-83.9	-231.78	-225.8	65.6185	66.8
GUCCUGCUCA	CAGGACGAGT	-10.2448	-10.92	-71.4445	-77.3	-197.404	-213.9	53.8805	55.7
CCACACAGAG	GGTGTGTCTC	-11.5532	-11.65	-75.9723	-80.8	-207.858	-222.9	58.7253	58
CAUGAGCUAC	GTACTCGATG	-10.0928	-10.17	-81.2636	-63.9	-229.621	-173.2	51.0215	55.7
GAGACACACC	CTCTGTGTGG	-12.0936	-12.41	-80.508	-88	-220.732	-243.6	59.8143	59.2
GAACUCUGUG	CTTGAGACAC	-9.2719	-8.42	-69.7486	-65.7	-194.993	-184.6	49.6805	46.2
GGACGACG	CCTGCTGC	-10.1486	-10.11	-71.7744	-63.9	-198.793	-173.3	53.3161	55.4
CGCAGUCCAC	GCGTCAGGTG	-11.9593	-13.72	-80.7778	-92.4	-222.12	-253.7	59.0224	63.2
CCACAACAGAG	GGTGTAGTCTC	-8.72407	-8.23	-60.733	-74.6	-167.656	-214	48.6722	44.2
GUCCUAGCUCA	CAGGAACGAGT	-7.69828	-7.38	-73.0023	-74.5	-210.243	-216.5	42.4632	40.6
CAUGAAGCUAC	GTACTACGATG	-7.73296	-7.64	-78.0163	-79	-226.553	-230	41.9236	41.4
GAGACAACACC	CTCTGATGTGG	-8.60327	-8.49	-66.0561	-80	-185.207	-230.6	47.0961	44.8
CGAGGAAUGGC	GCTCCATACCG	-10.3652	-9.88	-80.8379	-86.6	-227.174	-247.3	52.5013	49.5
GAACUACUGUG	CTTGAAGACAC	-6.14914	-6.03	-58.6363	-62.5	-169.243	-182.1	34.9707	34.5
AGGUAAGGU	TCCAATCCA	-5.4122	-5.46	-64.2471	-59.9	-189.8	-175.6	31.5414	31.5
GCUCAAACCCG	CGAGTATGGGC	-7.80137	-8.4	-81.8083	-66.7	-238.759	-188.1	41.7169	45.8
AAGCAGUAG	TTCGACATC	-5.60824	-4.95	-62.2016	-58.1	-182.582	-171.2	32.2962	29
UCACACUAG	AGTGAGATC	-3.24834	-3.99	-51.5948	-42.6	-155.687	-124.5	18.7631	19.5
UGAGAGUAC	ACTCACATG	-4.93753	-5.92	-66.0745	-67.4	-197.104	-198.1	29.7166	34.4
UUGGACACC	AACCAGTGG	-5.82838	-5.71	-53.5398	-45.3	-154.03	-127.6	32.6343	31.6
CAUGACGCUAC	GTACTCCGATG	-5.70608	-6.88	-79.0195	-79.1	-236.661	-232.9	33.4583	38.4
CGAGGCAUGGC	GCTCCCTACCG	-9.97882	-9.75	-81.8862	-80.1	-231.876	-226.9	50.5922	50
CGAGCGAUGGC	GCTCCCTACCG	-10.541	-9.87	-86.6856	-88	-245.463	-252	52.096	49.1
CCACAGCAGAG	GGTGTGGTCTC	-10.0423	-9.96	-72.4909	-70.2	-201.484	-194.3	52.5877	52.9
GUCCUGGCUCA	CAGGAGCGAGT	-8.55764	-8.32	-84.1194	-66.1	-243.59	-186.1	44.7018	45.6
CAUGAGGCUAC	GTACTGCGATG	-8.25822	-9	-75.527	-76.1	-216.934	-216.2	44.199	47.4
GAGACGACACC	CTCTGGTGTGG	-10.2745	-9.81	-87.3327	-82.2	-248.354	-233.4	51.0073	49.9
CGAGGGAUGGC	GCTCCGTACCG	-12.6854	-12.65	-90.5779	-92.9	-251.182	-258.6	59.561	58.9
GAACUGCUGUG	CTTGAGGACAC	-7.69301	-7.44	-57.4096	-73	-160.351	-211.5	43.3108	40.8
AGGUGAGGU	TCCAGTCCA	-6.59637	-7.13	-57.3234	-60.2	-163.545	-171.2	37.3698	40.2
GGCGAGUGAUG	CCGCTGACTAC	-10.3606	-9.6	-74.68	-76.5	-207.195	-215.8	54.0282	50
GCCACGUCACG	CGGTGGAGTGC	-9.5067	-10.03	-81.9378	-89	-233.651	-254.6	48.5392	49.7
CGCAGGUCCAC	GCGTCGAGGTG	-10.8171	-10.96	-96.7395	-88	-277.155	-248.4	51.2451	53.4
AAGCGGUAG	TTCGGCATC	-6.36595	-5.89	-72.8666	-73.6	-214.362	-218.2	36.3655	34.5
UCACGCUAG	AGTGGGATC	-4.91576	-5.28	-67.0687	-64.2	-200.324	-190	29.8019	31
UGAGGGUAC	ACTCGCATG	-7.39847	-7.38	-70.8091	-85.1	-204.195	-250.7	41.2002	40
UUGGGCACC	AACCGGTGG	-8.3305	-8.25	-70.3031	-61.9	-200.036	-173.1	44.8253	45.7
GGACUGACG	CCTGTCTGC	-7.79448	-7.36	-64.9586	-66.5	-184.19	-190.7	43.3349	40.9
CCACAUCAGAG	GGTGTTGTCTC	-8.84949	-8.83	-71.2703	-72	-201.187	-203.6	47.5301	47.3
GUCCUUGCUCA	CAGGATCGAGT	-7.37339	-7.84	-78.664	-75.2	-229.839	-217.2	40.3778	42.5
CAUGAUGCUAC	GTACTTCGATG	-7.52538	-8.19	-82.2557	-85.3	-240.909	-248.5	40.8401	43.1
GAGACUACACC	CTCTGTTGTGG	-9.22861	-8.74	-81.3931	-72.8	-232.725	-206.6	47.5663	46.7
CGAGGUAUGGC	GCTCCTTACCG	-10.4922	-12.21	-92.0217	-107.4	-262.746	-306.9	51.0911	54.3
GAACUUCUGUG	CTTGATGACAC	-6.48575	-6.23	-56.1042	-67.3	-160.024	-197	36.6737	35.6
AGGUUAGGU	TCCATTCCA	-6.51486	-5.83	-66.4395	-62.6	-193.368	-183	36.6946	33.6
GCUCAUACCCG	CGAGTTTGGGC	-9.34941	-8.68	-80.3948	-76.5	-229.012	-218.7	48.337	45.9
GCCGUUUCAAC	CGGCATAGTTG	-8.15526	-8.66	-85.9846	-81.8	-250.904	-235.9	43.0116	45.2
GCCACUUCACG	CGGTGTAGTGC	-9.59015	-9.65	-76.4948	-81.1	-215.686	-230.3	49.9592	49.5
CGCAGUUCCAC	GCGTCTAGGTG	-10.7057	-10.15	-100.373	-99.9	-289.005	-289.2	50.5651	48.7
UCACUCUAG	AGTGTGATC	-3.19102	-4.06	-47.0251	-49.5	-141.429	-146.5	16.2543	22.3
UGAGUGUAC	ACTCTCATG	-6.29425	-5.68	-83.5921	-82.6	-249.313	-248	36.023	33.8
UUGGUCACC	AACCTGTGG	-6.81146	-6.22	-70.8947	-56.6	-206.726	-162.6	38.0833	35
